# Specific genomic targeting of the RNF12/RLIM E3 ubiquitin ligase selectively programmes developmental transcription

**DOI:** 10.1101/2023.06.14.544957

**Authors:** Carmen Espejo-Serrano, Catriona Aitken, Beatrice F. Tan, Danielle G. May, Rachel J. Chrisopulos, Kyle J. Roux, Samuel G. Mackintosh, Joost Gribnau, Francisco Bustos, Cristina Gontan, Greg M. Findlay

## Abstract

The E3 ubiquitin ligase RNF12/RLIM controls developmental gene expression and is mutated in the X-linked intellectual disability disorder Tonne-Kalscheuer syndrome (TOKAS). However, the mechanisms by which RNF12 E3 ubiquitin ligase activity controls specific gene expression signatures are not known. Here, we show that chromatin forms a regulatory platform for RNF12 substrate ubiquitylation and transcriptional patterning. RNF12 is recruited to specific genomic regions via a distinct consensus sequence motif, which enables targeting to key transcription factor substrate REX1. Mechanistically, RNF12 chromatin recruitment is largely REX1 independent, but is achieved via the conserved basic region (BR) adjacent to the RING domain. This region is critical for REX1 ubiquitylation on chromatin and downstream RNF12-dependent gene regulation. Furthermore, we find that RNF12 N-terminal sequences suppress chromatin recruitment and substrate ubiquitylation, uncovering a previously unappreciated autoinhibitory mechanism that governs genome targeting. Taken together, our results provide insight into mechanisms by which selective substrate targeting of an E3 ubiquitin ligase enables specific programming of gene expression.
