## Supplementary material for "Specific genomic targeting of the RNF12/RLIM E3 ubiquitin ligase selectively programmes developmental transcription": Table S1

### Sheet: TurboID
Protein ID	Gene name	Protein name	Log2 fold change	Benjamini-Hochberg adjusted p value
Q9WTV7	Rlim	E3 ubiquitin-protein ligase RLIM	11.834	0.012996
P22227	Zfp42	Zinc finger protein 42	5.97472	0.0242716
A0A0R4J0E4	Ints7	Integrator complex subunit 7	5.74446	0.0750089
P27773	Pdia3	Protein disulfide-isomerase A3	4.98436	0.0591266
Q8CFZ0	Ube2i	SUMO-conjugating enzyme UBC9	4.4959	0.107146
Q9CQR2	Rps21	40S ribosomal protein S21	4.34609	0.086231
P63323	Rps12	40S ribosomal protein S12	4.26305	0.102724
Q80ZP8	Manf	Mesencephalic astrocyte-derived neurotrophic factor	4.24553	0.0191361
P48024	Eif1	Eukaryotic translation initiation factor 1;Eukaryotic translation initiation factor 1b	4.21911	0.0734416
P67778	Phb	Prohibitin	4.21401	0.016896
P09103	P4hb	Protein disulfide-isomerase	4.06409	0.012996
P08249	Mdh2	Malate dehydrogenase, mitochondrial	4.04592	0.0388029
P48758	Cbr1	Carbonyl reductase [NADPH] 1	3.85375	0.131046
Q792Z1	Try10		3.82386	1
Q9CQ65	Mtap	S-methyl-5-thioadenosine phosphorylase	3.78138	0.383408
Q9D0T1	Nhp2l1	NHP2-like protein 1;NHP2-like protein 1, N-terminally processed	3.72304	0.0230376
Q9EPW0	Inpp4a	Type I inositol 3,4-bisphosphate 4-phosphatase	3.69153	0.104614
P17751	Tpi1	Triosephosphate isomerase	3.61245	0.0154662
A0A338P7E5	Ube2l3	Ubiquitin-conjugating enzyme E2 L3	3.56318	0.0353495
Q61553	Fscn1	Fascin	3.53916	0.13256
Q922R8	Pdia6	Protein disulfide-isomerase A6	3.51056	0.0834333
O70435	Psma3	Proteasome subunit alpha type-3	3.50099	0.0214827
P26443	Glud1	Glutamate dehydrogenase 1, mitochondrial	3.48902	0.0428832
P83870	Phf5a	PHD finger-like domain-containing protein 5A	3.45191	1
P45376	Akr1b1	Aldose reductase	3.44299	0.0205173
Q5SWU9	Acaca	Acetyl-CoA carboxylase 1;Biotin carboxylase	3.36402	0.0216206
Q3URS2	Zscan4f	Zinc finger and SCAN domain containing protein 4F	3.36011	0.0118371
Q9DCJ5	Ndufa8	NADH dehydrogenase [ubiquinone] 1 alpha subcomplex subunit 8	3.3503	0.270813
Q9R0P5	Dstn	Destrin	3.34898	0.181579
O55234	Psmb5	Proteasome subunit beta type-5	3.31524	0.0230376
Q99MR8	Mccc1	Methylcrotonoyl-CoA carboxylase subunit alpha, mitochondrial	3.28895	0.012996
G5E8R3	Pcx	Pyruvate carboxylase;Pyruvate carboxylase, mitochondrial	3.25142	0.0203209
G3UYV7	Rps28	40S ribosomal protein S28	3.23637	0.114408
Q91ZA3	Pcca	Propionyl-CoA carboxylase alpha chain, mitochondrial	3.22364	0.012996
P50431	Shmt1	Serine hydroxymethyltransferase, cytosolic;Serine hydroxymethyltransferase	3.15613	0.0342229
Q9R1P1	Psmb3	Proteasome subunit beta type-3	3.05876	0.086391
P60521	Gabarapl2	Gamma-aminobutyric acid receptor-associated protein-like 2	3.0444	0.149226
A6ZI44	Aldoa	Fructose-bisphosphate aldolase;Fructose-bisphosphate aldolase A	3.02655	0.012996
Q9R0T7	Try4		2.99993	0.25223
Q9CQ43	Dut		2.99334	0.019553
A0A498WGD8	Txnl1	Thioredoxin-like protein 1	2.97421	0.11972
E9Q3G0	Zscan4b		2.951	0.807509
P17742	Ppia	Peptidyl-prolyl cis-trans isomerase A;Peptidyl-prolyl cis-trans isomerase A, N-terminally processed	2.90617	0.0242716
P17182	Eno1	Alpha-enolase	2.90473	0.0231489
Q6ZWX6	Eif2s1	Eukaryotic translation initiation factor 2 subunit 1	2.83764	0.0388029
P63028	Tpt1	Translationally-controlled tumor protein	2.83618	1
P68372	Tubb4b	Tubulin beta-4B chain;Tubulin beta-4A chain	2.79832	0.0868916
E9PZF0	Gm20390	Nucleoside diphosphate kinase;Nucleoside diphosphate kinase B	2.77306	0.0216206
P68040	Gnb2l1	Guanine nucleotide-binding protein subunit beta-2-like 1;Guanine nucleotide-binding protein subunit beta-2-like 1, N-terminally processed	2.76285	0.0353495
P11087	Col1a1	Collagen alpha-1(I) chain	2.75836	0.351878
Q543K9	Pnp	Purine nucleoside phosphorylase	2.74426	0.0242716
P38647	Hspa9	Stress-70 protein, mitochondrial	2.65134	0.10726
P05202	Got2	Aspartate aminotransferase, mitochondrial	2.6442	0.0388029
P54071	Idh2	Isocitrate dehydrogenase [NADP], mitochondrial	2.6216	0.0633595
P63166	Sumo1	Small ubiquitin-related modifier 1	2.61837	0.3078
P28474	Adh5	Alcohol dehydrogenase class-3	2.6138	0.0216206
P18760	Cfl1	Cofilin-1	2.55629	0.0668933
Q5DU02	Usp22	Ubiquitin carboxyl-terminal hydrolase 22	2.53672	1
Q64674	Srm	Spermidine synthase	2.51294	0.102724
P46664	Adss	Adenylosuccinate synthetase isozyme 2	2.50946	0.0715291
Q99KI0	Aco2	Aconitate hydratase, mitochondrial	2.46808	0.0680028
P68510	Ywhah	14-3-3 protein eta	2.44822	0.58017
Q91WQ3	Yars	Tyrosine--tRNA ligase, cytoplasmic;Tyrosine--tRNA ligase, cytoplasmic, N-terminally processed;Tyrosine--tRNA ligase	2.41881	0.0949223
P19157	Gstp1	Glutathione S-transferase P 1;Glutathione S-transferase P 2	2.40065	0.0230376
A0A140LHA2	Bub3	Mitotic checkpoint protein BUB3	2.39785	0.0877096
Q8R3Q6	Ccdc58	Coiled-coil domain-containing protein 58	2.37772	0.114408
P61965	Wdr5	WD repeat-containing protein 5	2.3771	0.121818
Q9Z2U0	Psma7	Proteasome subunit alpha type-7;Proteasome subunit alpha type-7-like	2.37229	0.0205173
Q91XU0	Wrnip1	ATPase WRNIP1	2.36267	0.086231
Q60932	Vdac1	Voltage-dependent anion-selective channel protein 1	2.35747	0.086231
Q8BKE0	Psma2	Proteasome subunit alpha type-2	2.35734	0.434863
P62259	Ywhae	14-3-3 protein epsilon	2.3462	0.0574374
S4R1E5	Gpx4	Glutathione peroxidase;Phospholipid hydroperoxide glutathione peroxidase, mitochondrial	2.34556	1
Q99LF4	Rtcb	tRNA-splicing ligase RtcB homolog	2.33345	0.150442
P47791	Gsr	Glutathione reductase, mitochondrial	2.31286	0.15684
Q01149	Col1a2	Collagen alpha-2(I) chain	2.30996	0.645625
P09411	Pgk1	Phosphoglycerate kinase 1;Phosphoglycerate kinase	2.30767	0.0184692
Q9QUM9	Psma6	Proteasome subunit alpha type-6	2.30296	0.125638
A0A0A0MQM0	Eif5a	Eukaryotic translation initiation factor 5A;Eukaryotic translation initiation factor 5A-1	2.27166	0.0216206
P97314	Csrp2	Cysteine and glycine-rich protein 2	2.23708	0.285705
O09061	Psmb1	Proteasome subunit beta type-1	2.22928	0.036733
Q9QYA2	Tomm40	Mitochondrial import receptor subunit TOM40 homolog	2.21063	0.012996
Q07076	Anxa7	Annexin A7	2.20858	0.0801516
P56391	Cox6b1	Cytochrome c oxidase subunit 6B1	2.15051	1
P05201	Got1	Aspartate aminotransferase, cytoplasmic	2.14537	0.0353495
P62141	Ppp1cb	Serine/threonine-protein phosphatase PP1-beta catalytic subunit	2.13634	1
Q8VEJ4	Nle1	Notchless protein homolog 1	2.12874	0.086391
P16460	Ass1	Argininosuccinate synthase	2.09874	0.099846
Q8K2B3	Sdha	Succinate dehydrogenase [ubiquinone] flavoprotein subunit, mitochondrial	2.09737	0.152256
P14602	Hspb1	Heat shock protein beta-1	2.0867	0.238784
Q8BM75	Arid5b	AT-rich interactive domain-containing protein 5B	2.07938	0.126301
Q99KP6	Prpf19	Pre-mRNA-processing factor 19	2.07153	0.225262
Q3UE37	Ube2z	Ubiquitin-conjugating enzyme E2 Z	2.05382	0.299272
A0A0R4J047	Luc7l	Putative RNA-binding protein Luc7-like 1	2.04773	0.139437
A0A0A0MQF6	Gapdh	Glyceraldehyde-3-phosphate dehydrogenase	2.01541	0.121818
Q9R1T2	Sae1	SUMO-activating enzyme subunit 1;SUMO-activating enzyme subunit 1, N-terminally processed	1.99824	1
P24472	Gsta4	Glutathione S-transferase A4	1.97009	0.1134
G3UXL2	Prps1l3	Ribose-phosphate pyrophosphokinase 1;Ribose-phosphate pyrophosphokinase 2	1.9598	0.0807703
Q3UPW2	Elf3	ETS-related transcription factor Elf-3;ETS homologous factor	1.95587	1
Q8R4E9	Cdt1	DNA replication factor Cdt1	1.93401	1
Q9QXK2	Rad18	E3 ubiquitin-protein ligase RAD18	1.92923	0.119135
P60843	Eif4a1	Eukaryotic initiation factor 4A-I	1.91989	0.0678654
M0QWY0	Emc8	ER membrane protein complex subunit 8	1.88331	1
Q9WU78	Pdcd6ip	Programmed cell death 6-interacting protein	1.88136	1
Q9WTP6	Ak2	Adenylate kinase 2, mitochondrial;Adenylate kinase 2, mitochondrial, N-terminally processed	1.86506	0.147547
Q3U4W8	Usp5	Ubiquitin carboxyl-terminal hydrolase;Ubiquitin carboxyl-terminal hydrolase 5	1.86078	0.119135
A0A1B0GR11	Taldo1	Transaldolase	1.8588	0.0840041
P62075	Timm13	Mitochondrial import inner membrane translocase subunit Tim13	1.85594	0.114408
P17918	Pcna	Proliferating cell nuclear antigen	1.83638	1
P35700	Prdx1	Peroxiredoxin-1	1.82156	0.0801516
Q9D883	U2af1	Splicing factor U2AF 35 kDa subunit	1.81951	0.152256
P48972	Mybl2	Myb-related protein B	1.81115	0.148572
Q9D819	Ppa1	Inorganic pyrophosphatase	1.80816	0.0428832
Q9JMH6	Txnrd1	Thioredoxin reductase 1, cytoplasmic	1.79278	0.319806
P97929	Brca2	Breast cancer type 2 susceptibility protein homolog	1.79159	0.157164
E9QKG8	Hjurp	Holliday junction recognition protein	1.78326	0.0501038
P99024	Tubb5	Tubulin beta-5 chain	1.7773	0.0700164
A0A2I3BQY4	Gnpnat1	Glucosamine 6-phosphate N-acetyltransferase	1.76875	0.0230376
P63038	Hspd1	60 kDa heat shock protein, mitochondrial	1.76722	0.0801516
Q8C878	Uba3	NEDD8-activating enzyme E1 catalytic subunit	1.75435	0.477398
B7ZBY7	Ube2v1	Ubiquitin-conjugating enzyme E2 variant 2;Ubiquitin-conjugating enzyme E2 variant 1	1.75246	0.086231
O08807	Prdx4	Peroxiredoxin-4	1.74117	1
Q9Z0Z7	Klf5	Krueppel-like factor 5	1.73691	0.383408
Q3UZG4	Aimp1	Aminoacyl tRNA synthase complex-interacting multifunctional protein 1;Endothelial monocyte-activating polypeptide 2	1.73614	0.152256
P14206	Rpsa	40S ribosomal protein SA	1.7343	0.0921808
P62334	Psmc6	26S protease regulatory subunit 10B	1.72106	0.102724
E9Q7F2	Rnf169	E3 ubiquitin-protein ligase RNF169	1.71139	0.135882
P63260	Actg1	Actin, cytoplasmic 2;Actin, cytoplasmic 2, N-terminally processed	1.70667	0.0242716
Q99JZ4	Sar1a	GTP-binding protein SAR1a	1.69832	0.618991
A0A0G2JG95	Pgam5	Serine/threonine-protein phosphatase PGAM5, mitochondrial	1.69722	1
Q8BVQ9	Psmc2	26S protease regulatory subunit 7	1.68498	0.163229
Q9CWJ9	Atic	Bifunctional purine biosynthesis protein PURH;Phosphoribosylaminoimidazolecarboxamide formyltransferase;IMP cyclohydrolase	1.68106	0.0400571
A0A338P697	Yeats2	YEATS domain-containing protein 2	1.67912	0.0184692
Q9CZN7	Shmt2	Serine hydroxymethyltransferase	1.66672	0.0490626
Q91VC3	Eif4a3	Eukaryotic initiation factor 4A-III;Eukaryotic initiation factor 4A-III, N-terminally processed	1.66204	0.237668
A0A0G2JGY0	Qdpr	Dihydropteridine reductase	1.65833	0.166927
Q91YZ2	Ctbp2	C-terminal-binding protein 2	1.65404	0.111424
Q9D826	Pipox	Peroxisomal sarcosine oxidase	1.65192	1
Q9EST5	Anp32b	Acidic leucine-rich nuclear phosphoprotein 32 family member B	1.64253	0.125151
E9Q286	Ice1	Little elongation complex subunit 1	1.63651	0.4254
P00920	Ca2	Carbonic anhydrase 2	1.62903	1
P13439	Umps	Uridine 5-monophosphate synthase;Orotate phosphoribosyltransferase;Orotidine 5-phosphate decarboxylase	1.6131	0.0625086
Q99M31	Hspa14	Heat shock 70 kDa protein 14	1.60435	0.086391
G3UX26	Vdac2	Voltage-dependent anion-selective channel protein 2	1.59652	0.114408
Q61550	Rad21	Double-strand-break repair protein rad21 homolog	1.59527	0.0261362
Q9D0W5	Ppil1	Peptidyl-prolyl cis-trans isomerase-like 1	1.59198	0.206249
Q8R2Y8	Ptrh2	Peptidyl-tRNA hydrolase 2, mitochondrial	1.58203	0.311423
Q61171	Prdx2	Peroxiredoxin-2	1.56877	1
P61982	Ywhag	14-3-3 protein gamma;14-3-3 protein gamma, N-terminally processed	1.56199	1
Q61753	Phgdh	D-3-phosphoglycerate dehydrogenase	1.55493	0.152573
Q6XZL8	Dot1l	Histone-lysine N-methyltransferase, H3 lysine-79 specific	1.55011	0.230369
Q9D358	Acp1	Low molecular weight phosphotyrosine protein phosphatase	1.5357	0.0680028
E9PWD9	Polrmt	DNA-directed RNA polymerase;DNA-directed RNA polymerase, mitochondrial	1.53277	0.148817
G8JL40	Kdm1a	Lysine-specific histone demethylase 1A	1.53269	0.162831
Q3U3C9	Gse1	Genetic suppressor element 1	1.53155	0.530676
P68254	Ywhaq	14-3-3 protein theta	1.52756	0.137863
Q8BP40	Acp6	Lysophosphatidic acid phosphatase type 6	1.50616	0.118318
A2ALR9	Usp48	Ubiquitin carboxyl-terminal hydrolase 48	1.4979	0.409009
Q03265	Atp5a1	ATP synthase subunit alpha, mitochondrial;ATP synthase subunit alpha	1.48906	0.0720895
Q8K1J6	Trnt1	CCA tRNA nucleotidyltransferase 1, mitochondrial	1.48529	0.119135
P97310	Mcm2	DNA replication licensing factor MCM2	1.48415	0.163229
Q7TSZ8	Nacc1	Nucleus accumbens-associated protein 1	1.48329	0.102125
P80318	Cct3	T-complex protein 1 subunit gamma	1.48301	0.233573
Q9DB77	Uqcrc2	Cytochrome b-c1 complex subunit 2, mitochondrial	1.48104	0.104473
E9Q800	Immt	MICOS complex subunit Mic60	1.47476	0.086231
Q3UKJ7	Smu1	WD40 repeat-containing protein SMU1;WD40 repeat-containing protein SMU1, N-terminally processed	1.46433	0.344426
Q99L47	St13	Hsc70-interacting protein	1.44388	0.307419
Q3THK7	Gmps	GMP synthase [glutamine-hydrolyzing]	1.44148	0.221962
Q9D0M0	Exosc7	Exosome complex exonuclease RRP42	1.43584	0.485492
P80313	Cct7	T-complex protein 1 subunit eta	1.40729	0.0471985
Q8C570	Rae1	mRNA export factor	1.38793	0.340204
G3X963	Atad2	ATPase family AAA domain-containing protein 2	1.38179	0.345908
Q9CQN1	Trap1	Heat shock protein 75 kDa, mitochondrial	1.37758	0.050304
F7BJB9	Morc3	microrchidia 3	1.37673	0.0978952
P83887	Tubg1	Tubulin gamma-1 chain;Tubulin gamma-2 chain	1.36214	1
Q9R0Q6	Arpc1a	Actin-related protein 2/3 complex subunit 1A	1.36146	0.304132
Q9DBJ1	Pgam1	Phosphoglycerate mutase 1	1.35052	0.454648
Q6PAL7	Ahdc1	AT-hook DNA-binding motif-containing protein 1	1.34888	0.110764
B2RRF6	Znf518a	Zinc finger protein 518A	1.34201	0.329586
Q6PE01	Snrnp40	U5 small nuclear ribonucleoprotein 40 kDa protein	1.34179	0.157164
P48754	Brca1	Breast cancer type 1 susceptibility protein homolog	1.33982	0.0229644
Q99JY9	Actr3	Actin-related protein 3	1.33401	0.132661
Q9CQV8	Ywhab	14-3-3 protein beta/alpha;14-3-3 protein beta/alpha, N-terminally processed	1.32656	0.643262
P50516	Atp6v1a	V-type proton ATPase catalytic subunit A	1.32322	0.0560643
P62983	Rps27a	Ubiquitin-40S ribosomal protein S27a;Ubiquitin;40S ribosomal protein S27a;Ubiquitin-60S ribosomal protein L40;Ubiquitin;60S ribosomal protein L40;Polyubiquitin-B;Ubiquitin;Polyubiquitin-C;Ubiquitin;Ubiquitin-related 1;Ubiquitin-related 2	1.32261	0.0420843
Q8C266	Rab5c	Ras-related protein Rab-5C;Ras-related protein Rab-5B	1.31835	0.236623
P80316	Cct5	T-complex protein 1 subunit epsilon	1.31747	0.119135
F8WIT2	Anxa6	Annexin;Annexin A6	1.31624	0.0849936
H7BX50	Mga	MAX gene-associated protein	1.31257	0.206339
P54923	Adprh	[Protein ADP-ribosylarginine] hydrolase	1.30875	0.190357
Q8BJQ2	Usp1	Ubiquitin carboxyl-terminal hydrolase 1	1.30227	1
P97930	Dtymk	Thymidylate kinase	1.29869	0.454648
P63101	Ywhaz	14-3-3 protein zeta/delta	1.29762	0.293392
A2AK44	Gm13695		1.29035	0.149784
A0A1B0GX27	Bcat2	Branched-chain-amino-acid aminotransferase, mitochondrial;Branched-chain-amino-acid aminotransferase	1.28438	0.129848
Q8CIM8	Ints4	Integrator complex subunit 4	1.28176	0.491282
P70349	Hint1	Histidine triad nucleotide-binding protein 1	1.27679	0.1134
Q9CX56	Psmd8	26S proteasome non-ATPase regulatory subunit 8	1.27665	0.410112
E9Q9V3	Ncor2	Nuclear receptor corepressor 2	1.27571	0.135118
Q61881	Mcm7	DNA replication licensing factor MCM7	1.27321	0.0456865
Q80Y84	Kdm5b	Lysine-specific demethylase 5B	1.26723	0.282183
P14869	Rplp0	60S acidic ribosomal protein P0	1.26579	0.0154662
Q02053	Uba1	Ubiquitin-like modifier-activating enzyme 1	1.2638	0.0399984
A0A6I8MX27	Ldhb	L-lactate dehydrogenase B chain;L-lactate dehydrogenase	1.25929	0.10726
Q8BK67	Rcc2	Protein RCC2	1.25751	0.0917381
Q62465	Vat1	Synaptic vesicle membrane protein VAT-1 homolog	1.24702	0.210593
Q9Z1F9	Uba2	SUMO-activating enzyme subunit 2	1.24462	0.119135
Q3THS6	Mat2a	S-adenosylmethionine synthase isoform type-2	1.24423	0.0342229
P05213	Tuba1b	Tubulin alpha-1B chain;Tubulin alpha-4A chain	1.23423	0.0801516
A0A2I3BQS6	Ubr5	E3 ubiquitin-protein ligase UBR5	1.23277	0.107446
Q9CR16	Ppid	Peptidyl-prolyl cis-trans isomerase D	1.23217	0.265067
Q922D8	Mthfd1	C-1-tetrahydrofolate synthase, cytoplasmic;Methylenetetrahydrofolate dehydrogenase;Methenyltetrahydrofolate cyclohydrolase;Formyltetrahydrofolate synthetase;C-1-tetrahydrofolate synthase, cytoplasmic, N-terminally processed	1.22764	0.0633595
Q8CGY8	Ogt	UDP-N-acetylglucosamine--peptide N-acetylglucosaminyltransferase 110 kDa subunit	1.22436	0.318189
P10518	Alad	Delta-aminolevulinic acid dehydratase	1.22213	0.245348
Q99KQ4	Nampt	Nicotinamide phosphoribosyltransferase	1.2206	0.152334
P24547	Impdh2	Inosine-5-monophosphate dehydrogenase 2	1.21732	0.0471985
Q9QUR7	Pin1	Peptidyl-prolyl cis-trans isomerase NIMA-interacting 1	1.21527	0.114408
P24668	M6pr	Cation-dependent mannose-6-phosphate receptor	1.21519	0.346981
A0A0R4IZW5	Cdh1	Cadherin-1;E-Cad/CTF1;E-Cad/CTF2;E-Cad/CTF3	1.21476	1
H3BIW0	Zc3h18	Zinc finger CCCH domain-containing protein 18	1.20743	0.373575
F8WHM5	Glg1	Golgi apparatus protein 1	1.20131	0.135018
P53811	Pitpnb	Phosphatidylinositol transfer protein beta isoform	1.19562	0.205238
P56382	Atp5e	ATP synthase subunit epsilon, mitochondrial	1.19146	0.634819
P80315	Cct4	T-complex protein 1 subunit delta	1.18888	0.0154662
A0A0R4J0J5	Ints9	Integrator complex subunit 9	1.18496	0.286618
P61202	Cops2	COP9 signalosome complex subunit 2	1.18449	0.0512191
Q80X82	Sympk	Symplekin	1.18367	1
Q9CQX2	Cyb5b	Cytochrome b5 type B	1.17806	0.176375
E9Q2B2	Ncor1	Nuclear receptor corepressor 1	1.17612	0.111862
Q9CU65	Zmym2	Zinc finger MYM-type protein 2	1.17281	0.263907
P97311	Mcm6	DNA replication licensing factor MCM6;DNA helicase	1.1714	0.262547
P61027	Rab10	Ras-related protein Rab-10	1.1657	0.767555
E9QM61	Ercc5	DNA repair protein complementing XP-G cells homolog	1.16035	0.19342
G5E924	Hnrnpl	heterogeneous nuclear ribonucleoprotein L	1.15653	0.0921808
Q8BPZ8	Fam175a	BRCA1-A complex subunit Abraxas	1.15607	0.115638
Q8JZK9	Hmgcs1	Hydroxymethylglutaryl-CoA synthase, cytoplasmic	1.14856	1
O09106	Hdac1	Histone deacetylase 1	1.14829	0.157413
G3X9M0	Dap3	28S ribosomal protein S29, mitochondrial	1.1356	0.225262
B2RRE4	Znf518b	Zinc finger protein 518B	1.13419	0.445792
Q6ZPI0	Jade1	Protein Jade-1	1.13333	0.270039
Q9DB27	Mcts1	Malignant T-cell-amplified sequence 1;Malignant T-cell-amplified sequence 2	1.118	1
P53994	Rab2a	Ras-related protein Rab-2A;Ras-related protein Rab-2B	1.1168	0.261976
A2A791	Zmym4	Zinc finger MYM-type protein 4	1.1147	0.383869
P07742	Rrm1	Ribonucleoside-diphosphate reductase large subunit	1.11123	0.206339
Q9CW03	Smc3	Structural maintenance of chromosomes protein 3	1.10818	1
Q9WUK4	Rfc2	Replication factor C subunit 2	1.10696	0.171702
Q9JLJ2	Aldh9a1	4-trimethylaminobutyraldehyde dehydrogenase	1.10137	0.285705
P52624	Upp1	Uridine phosphorylase 1	1.10028	0.207037
P52480	Pkm	Pyruvate kinase PKM	1.10001	0.114408
Q3UE92	Xpnpep1	Xaa-Pro aminopeptidase 1	1.09787	0.231587
P63017	Hspa8	Heat shock cognate 71 kDa protein	1.09719	0.0909015
P51150	Rab7a	Ras-related protein Rab-7a	1.09631	0.180494
Q9D1H8	Mrpl53	39S ribosomal protein L53, mitochondrial	1.08869	1
Q3TYX3	Smyd5	SET and MYND domain-containing protein 5	1.08628	0.180494
P70195	Psmb7	Proteasome subunit beta type-7	1.08458	1
Q6A0A9	FAM120A	Constitutive coactivator of PPAR-gamma-like protein 1	1.07206	0.270039
Q3U2G2	Hspa4	Heat shock 70 kDa protein 4	1.07045	0.0794095
Q9Z0N1	Eif2s3x	Eukaryotic translation initiation factor 2 subunit 3, X-linked	1.06914	0.155479
Q4FE56	Usp9x	Ubiquitin carboxyl-terminal hydrolase;Probable ubiquitin carboxyl-terminal hydrolase FAF-X	1.06874	0.0614942
Q6PIJ4	Nfrkb	Nuclear factor related to kappa-B-binding protein	1.06744	0.0756293
O88342	Wdr1	WD repeat-containing protein 1	1.06347	0.15684
Q8VDF2	Uhrf1	E3 ubiquitin-protein ligase UHRF1	1.06279	0.255162
P50518	Atp6v1e1	V-type proton ATPase subunit E 1	1.06276	1
A0A2I3BQW0	Asxl1	Putative Polycomb group protein ASXL1	1.0559	0.220099
P14901	Hmox1	Heme oxygenase 1	1.05272	0.137112
Q3V3R1	Mthfd1l	Monofunctional C1-tetrahydrofolate synthase, mitochondrial	1.05106	0.261122
H3BIY9	Ap2b1	AP complex subunit beta;AP-2 complex subunit beta	1.05017	0.173235
Z4YJV4	Ogdh	2-oxoglutarate dehydrogenase, mitochondrial	1.04922	0.389364
Q66JV6	Orc6	Origin recognition complex subunit 6	1.04778	0.0801516
Q80YR6	Rbbp8	DNA endonuclease RBBP8	1.04073	0.155284
Q8BHN3	Ganab	Neutral alpha-glucosidase AB	1.0374	0.171755
Q9CWI3	Bccip	BRCA2 and CDKN1A-interacting protein	1.03279	0.449066
F8WHS8	Pias2	E3 SUMO-protein ligase PIAS2	1.03015	0.34354
Q9QYB1	Clic4	Chloride intracellular channel protein 4	1.022	0.80209
P00860	Odc1	Ornithine decarboxylase	1.02033	0.100922
A2BGI8	Ppih	Peptidyl-prolyl cis-trans isomerase;Peptidyl-prolyl cis-trans isomerase H	1.01993	1
Q8BJY1	Psmd5	26S proteasome non-ATPase regulatory subunit 5	1.01924	0.19342
P70296	Pebp1	Phosphatidylethanolamine-binding protein 1;Hippocampal cholinergic neurostimulating peptide	1.01752	0.308295
Q8BGQ7	Aars	Alanine--tRNA ligase, cytoplasmic	1.01664	0.1134
Q7TQI3	Otub1	Ubiquitin thioesterase OTUB1	1.01414	0.131728
P63024	Vamp3	Vesicle-associated membrane protein 3;Vesicle-associated membrane protein 2	1.00988	0.478249
Q9Z127	Slc7a5	Large neutral amino acids transporter small subunit 1	1.00953	0.827272
Q9DB00	Gon4l	GON-4-like protein	1.00917	0.190124
Q9QWV9	Ccnt1	Cyclin-T1	1.00837	0.260569
Q6PB66	Lrpprc	Leucine-rich PPR motif-containing protein, mitochondrial	1.00083	0.11972
