## Supplementary material for "Specific genomic targeting of the RNF12/RLIM E3 ubiquitin ligase selectively programmes developmental transcription": Table S2

### Sheet: Sheet1
Protein ID	Gene name	Protein Name	Log2 fold change	Benjamini-Hochberg adjusted p value
Q9WTV7	Rlim	ring finger protein, LIM domain interacting	11.834	0.012996
P22227	Zfp42	zinc finger protein 42	5.97472	0.0242716
A0A0R4J0E4	Ints7	integrator complex subunit 7	5.74446	0.0750089
Q8CFZ0	Ube2i	ubiquitin-conjugating enzyme E2I	4.4959	0.107146
P67778	Phb	prohibitin	4.21401	0.016896
Q9CQ65	Mtap	methylthioadenosine phosphorylase	3.78138	0.383408
Q9D0T1	Nhp2l1	NHP2-like protein 1;NHP2-like protein 1, N-terminally processed	3.72304	0.0230376
Q9EPW0	Inpp4a	inositol polyphosphate-4-phosphatase, type I	3.69153	0.104614
A0A338P7E5	Ube2l3	ubiquitin-conjugating enzyme E2L 3	3.56318	0.0353495
O70435	Psma3	proteasome subunit alpha 3	3.50099	0.0214827
P83870	Phf5a	PHD finger protein 5A	3.45191	1
Q3URS2	Zscan4f	zinc finger and SCAN domain containing 4F	3.36011	0.0118371
O55234	Psmb5	proteasome (prosome, macropain) subunit, beta type 5	3.31524	0.0230376
Q9R1P1	Psmb3	proteasome (prosome, macropain) subunit, beta type 3	3.05876	0.086391
Q9CQ43	Dut	deoxyuridine triphosphatase	2.99334	0.019553
A0A498WGD8	Txnl1	thioredoxin-like 1	2.97421	0.11972
P17742	Ppia	peptidylprolyl isomerase A	2.90617	0.0242716
P68040	Gnb2l1	Guanine nucleotide-binding protein subunit beta-2-like 1, N-terminally processed	2.76285	0.0353495
P38647	Hspa9	heat shock protein 9	2.65134	0.10726
P63166	Sumo1	small ubiquitin-like modifier 1	2.61837	0.3078
P18760	Cfl1	cofilin 1, non-muscle	2.55629	0.0668933
Q5DU02	Usp22	ubiquitin specific peptidase 22	2.53672	1
Q91WQ3	Yars	tyrosyl-tRNA synthetase	2.41881	0.0949223
P19157	Gstp1	glutathione S-transferase, pi 1	2.40065	0.0230376
A0A140LHA2	Bub3	BUB3 mitotic checkpoint protein	2.39785	0.0877096
P61965	Wdr5	WD repeat domain 5	2.3771	0.121818
Q9Z2U0	Psma7	proteasome subunit alpha 7	2.37229	0.0205173
Q91XU0	Wrnip1	Werner helicase interacting protein 1	2.36267	0.086231
Q8BKE0	Psma2	proteasome subunit alpha 2	2.35734	0.434863
P62259	Ywhae	tyrosine 3-monooxygenase/tryptophan 5-monooxygenase activation protein, epsilon polypeptide	2.3462	0.0574374
S4R1E5	Gpx4	glutathione peroxidase 4	2.34556	1
Q99LF4	Rtcb	RNA 2',3'-cyclic phosphate and 5'-OH ligase	2.33345	0.150442
Q9QUM9	Psma6	proteasome subunit alpha 6	2.30296	0.125638
A0A0A0MQM0	Eif5a	eukaryotic translation initiation factor 5A	2.27166	0.0216206
P97314	Csrp2	cysteine and glycine-rich protein 2	2.23708	0.285705
O09061	Psmb1	proteasome (prosome, macropain) subunit, beta type 1	2.22928	0.036733
P62141	Ppp1cb	protein phosphatase 1 catalytic subunit beta	2.13634	1
Q8VEJ4	Nle1	notchless homolog 1	2.12874	0.086391
P14602	Hspb1	heat shock protein 1	2.0867	0.238784
Q8BM75	Arid5b	AT rich interactive domain 5B (MRF1-like)	2.07938	0.126301
Q99KP6	Prpf19	pre-mRNA processing factor 19	2.07153	0.225262
Q3UE37	Ube2z	ubiquitin-conjugating enzyme E2Z	2.05382	0.299272
A0A0A0MQF6	Gapdh	glyceraldehyde-3-phosphate dehydrogenase	2.01541	0.121818
Q9R1T2	Sae1	SUMO1 activating enzyme subunit 1	1.99824	1
Q3UPW2	Elf3	E74-like factor 3	1.95587	1
Q8R4E9	Cdt1	chromatin licensing and DNA replication factor 1	1.93401	1
Q9QXK2	Rad18	RAD18 E3 ubiquitin protein ligase	1.92923	0.119135
A0A1B0GR11	Taldo1	transaldolase 1	1.8588	0.0840041
P17918	Pcna	proliferating cell nuclear antigen	1.83638	1
Q9D883	U2af1	U2 small nuclear ribonucleoprotein auxiliary factor 1	1.81951	0.152256
P48972	Mybl2	myeloblastosis oncogene-like 2	1.81115	0.148572
P97929	Brca2	breast cancer 2, early onset	1.79159	0.157164
E9QKG8	Hjurp	Holliday junction recognition protein	1.78326	0.0501038
B7ZBY7	Ube2v1	ubiquitin-conjugating enzyme E2 variant 1	1.75246	0.086231
Q9Z0Z7	Klf5	Kruppel-like factor 5	1.73691	0.383408
Q3UZG4	Aimp1	aminoacyl tRNA synthetase complex-interacting multifunctional protein 1	1.73614	0.152256
P14206	Rpsa	ribosomal protein SA	1.7343	0.0921808
P62334	Psmc6	proteasome (prosome, macropain) 26S subunit, ATPase, 6	1.72106	0.102724
E9Q7F2	Rnf169	ring finger protein 169	1.71139	0.135882
A0A338P697	Yeats2	YEATS domain containing 2	1.67912	0.0184692
Q9CZN7	Shmt2	serine hydroxymethyltransferase 2 (mitochondrial)	1.66672	0.0490626
Q91VC3	Eif4a3	eukaryotic translation initiation factor 4A3	1.66204	0.237668
Q91YZ2	Ctbp2	C-terminal binding protein 2	1.65404	0.111424
Q9EST5	Anp32b	acidic (leucine-rich) nuclear phosphoprotein 32 family, member B	1.64253	0.125151
E9Q286	Ice1	interactor of little elongation complex ELL subunit 1	1.63651	0.4254
Q61550	Rad21	RAD21 cohesin complex component	1.59527	0.0261362
Q9D0W5	Ppil1	peptidylprolyl isomerase (cyclophilin)-like 1	1.59198	0.206249
Q6XZL8	Dot1l	DOT1-like, histone H3 methyltransferase	1.55011	0.230369
G8JL40	Kdm1a	lysine (K)-specific demethylase 1A	1.53269	0.162831
A2ALR9	Usp48	ubiquitin specific peptidase 48	1.4979	0.409009
P97310	Mcm2	minichromosome maintenance complex component 2	1.48415	0.163229
Q7TSZ8	Nacc1	nucleus accumbens associated 1, BEN and BTB (POZ) domain containing	1.48329	0.102125
Q3UKJ7	Smu1	smu-1 suppressor of mec-8 and unc-52 homolog	1.46433	0.344426
Q9D0M0	Exosc7	exosome component 7	1.43584	0.485492
Q8C570	Rae1	ribonucleic acid export 1	1.38793	0.340204
G3X963	Atad2	ATPase family, AAA domain containing 2	1.38179	0.345908
F7BJB9	Morc3	microrchidia 3	1.37673	0.0978952
Q9R0Q6	Arpc1a	actin related protein 2/3 complex, subunit 1A	1.36146	0.304132
Q6PAL7	Ahdc1	AT hook, DNA binding motif, containing 1	1.34888	0.110764
B2RRF6	Zfp518a	zinc finger protein 518A	1.34201	0.329586
Q6PE01	Snrnp40	small nuclear ribonucleoprotein 40 (U5)	1.34179	0.157164
P48754	Brca1	breast cancer 1, early onset	1.33982	0.0229644
Q99JY9	Actr3	ARP3 actin-related protein 3	1.33401	0.132661
P62983	Rps27a	ribosomal protein S27A	1.32261	0.0420843
H7BX50	Mga	MAX gene associated	1.31257	0.206339
Q8BJQ2	Usp1	ubiquitin specific peptidase 1	1.30227	1
Q8CIM8	Ints4	integrator complex subunit 4	1.28176	0.491282
P70349	Hint1	histidine triad nucleotide binding protein 1	1.27679	0.1134
E9Q9V3	Ncor2	nuclear receptor co-repressor 2	1.27571	0.135118
Q61881	Mcm7	minichromosome maintenance complex component 7	1.27321	0.0456865
Q80Y84	Kdm5b	lysine (K)-specific demethylase 5B	1.26723	0.282183
P14869	Rplp0	ribosomal protein, large, P0	1.26579	0.0154662
Q02053	Uba1	ubiquitin-like modifier activating enzyme 1	1.2638	0.0399984
Q8BK67	Rcc2	regulator of chromosome condensation 2	1.25751	0.0917381
Q9Z1F9	Uba2	ubiquitin-like modifier activating enzyme 2	1.24462	0.119135
A0A2I3BQS6	Ubr5	ubiquitin protein ligase E3 component n-recognin 5	1.23277	0.107446
Q9CR16	Ppid	peptidylprolyl isomerase D (cyclophilin D)	1.23217	0.265067
Q8CGY8	Ogt	O-linked N-acetylglucosamine (GlcNAc) transferase	1.22436	0.318189
Q99KQ4	Nampt	nicotinamide phosphoribosyltransferase	1.2206	0.152334
P24547	Impdh2	inosine monophosphate dehydrogenase 2	1.21732	0.0471985
Q9QUR7	Pin1	peptidyl-prolyl cis/trans isomerase, NIMA-interacting 1	1.21527	0.114408
H3BIW0	Zc3h18	zinc finger CCCH-type containing 18	1.20743	0.373575
A0A0R4J0J5	Ints9	integrator complex subunit 9	1.18496	0.286618
P61202	Cops2	COP9 signalosome subunit 2	1.18449	0.0512191
Q80X82	Sympk	symplekin	1.18367	1
E9Q2B2	Ncor1	nuclear receptor co-repressor 1	1.17612	0.111862
Q9CU65	Zmym2	zinc finger, MYM-type 2	1.17281	0.263907
P97311	Mcm6	minichromosome maintenance complex component 6	1.1714	0.262547
E9QM61	Ercc5	excision repair cross-complementing rodent repair deficiency, complementation group 5	1.16035	0.19342
G5E924	Hnrnpl	heterogeneous nuclear ribonucleoprotein L	1.15653	0.0921808
Q8BPZ8	Fam175a	BRCA1 A complex subunit	1.15607	0.115638
O09106	Hdac1	histone deacetylase 1	1.14829	0.157413
B2RRE4	Zfp518b	zinc finger protein 518B	1.13419	0.445792
Q6ZPI0	Jade1	jade family PHD finger 1	1.13333	0.270039
Q9CW03	Smc3	structural maintenance of chromosomes 3	1.10818	1
Q9WUK4	Rfc2	replication factor C (activator 1) 2	1.10696	0.171702
P52480	Pkm	pyruvate kinase, muscle	1.10001	0.114408
P63017	Hspa8	heat shock protein 8	1.09719	0.0909015
P70195	Psmb7	proteasome (prosome, macropain) subunit, beta type 7	1.08458	1
Q6PIJ4	Nfrkb	nuclear factor related to kappa B binding protein	1.06744	0.0756293
Q8VDF2	Uhrf1	ubiquitin-like, containing PHD and RING finger domains, 1	1.06279	0.255162
A0A2I3BQW0	Asxl1	ASXL transcriptional regulator 1	1.0559	0.220099
Z4YJV4	Ogdh	oxoglutarate (alpha-ketoglutarate) dehydrogenase (lipoamide)	1.04922	0.389364
Q66JV6	Orc6	origin recognition complex, subunit 6	1.04778	0.0801516
Q80YR6	Rbbp8	retinoblastoma binding protein 8, endonuclease	1.04073	0.155284
Q9CWI3	Bccip	BRCA2 and CDKN1A interacting protein	1.03279	0.449066
F8WHS8	Pias2	protein inhibitor of activated STAT 2	1.03015	0.34354
Q9QYB1	Clic4	chloride intracellular channel 4 (mitochondrial)	1.022	0.80209
A2BGI8	Ppih	peptidyl prolyl isomerase H	1.01993	1
Q9DB00	Gon4l	gon-4-like	1.00917	0.190124
Q9QWV9	Ccnt1	cyclin T1	1.00837	0.260569
Q6PB66	Lrpprc	leucine-rich PPR-motif containing	1.00083	0.11972
