## Supplementary material for "Specific genomic targeting of the RNF12/RLIM E3 ubiquitin ligase selectively programmes developmental transcription": Table S3

### Sheet: Sheet1
Protein ID	Protein name	Gene name
A0A024R6D4	Enhancer of rudimentary homolog	ERH
A0A024RB72	Coatomer subunit zeta-1	COPZ1
A0A0R4J0F8	Cartilage intermediate layer protein, nucleotide pyrophosphohydrolase	Cilp
A0A0R4J1L2	Eukaryotic translation elongation factor 1 delta	Eef1d
A0A0R4J259	Synaptotagmin binding, cytoplasmic RNA interacting protein	Syncrip
A0A0R4J2B7	Dedicator of cytokinesis 10	Dock10
A0A1L1SU70	Tropomodulin 2	Tmod2
A0A286YDT3	Nucleolar and coiled-body phosphoprotein 1	Nolc1
A0A2R8VKI7	Transcription factor CP2	Tfcp2
A0T1J8	LIM domain only 7	Lmo7
A2AE33	Guanine nucleotide binding protein, alpha transducing 2	Gnat2
A2AJG0	Ribonuclease P/MRP 38 subunit	Rpp38
A2AUP1	6-phosphofructo-2-kinase/fructose-2,6-biphosphatase 3	Pfkfb3
A3EWM2	DNA methyltransferase 3-like protein oocyte-specific form	Dnmt3l
A6PWY4	WD repeat-containing protein 76	Wdr76
A7UQY4	Myelin basic protein expression factor 2, repressor	Myef2
B0BMW4	GNAS complex locus	Gnas
B2RUD2	Ubp1 protein	Ubp1
B2RUJ4	Atad5 protein	Atad5
B7ZWF1	RNA helicase	Ddx3x
B8JJ91	Apoptotic chromatin condensation inducer 1	Acin1
B9EIA2	RNA helicase	D1Pas1
D3YTQ3	Heterogeneous nuclear ribonucleoprotein D-like	Hnrnpdl
D3YYT1	Cytokine-like nuclear factor N-PAC	Glyr1
E2JL30	Octamer-binding transcription factor 3 alternative variant	Oct-3/4
E9PUA5	Kinesin-like protein	Kifc5b
E9PVG8	RIKEN cDNA 9530053A07 gene	Fcgbpl1
E9PZQ0	Ryanodine receptor 1	Ryr1
E9Q5C9	Nucleolar and coiled-body phosphoprotein 1	Nolc1
E9Q7G0	Nuclear mitotic apparatus protein 1	Numa1
E9Q9C6	Fc fragment of IgG binding protein	Fcgbp
G3X8T2	Zinc finger CCCH-type containing 18	Zc3h18
G3X9B1	HEAT repeat-containing protein 1	Heatr1
I6L958	Igk protein	Igk
I6L9I7	Cbx3 protein	Cbx3
O35218	Cleavage and polyadenylation specificity factor subunit 2 polyadenylation specificity factor 100 kDa subunit	Cpsf2
O55125	NipSnap homolog 1	Nipsnap1
O70551	SRSF protein kinase 1	Srpk1
O89053	Coronin-1A	Coro1a
P01837	Immunoglobulin kappa constant	Igkc
P08752	Guanine nucleotide-binding protein G(i) subunit alpha-2	Gnai2
P16381	Putative ATP-dependent RNA helicase Pl10	D1Pas1
P17095	High mobility group protein HMG-I/HMG-Y (HMG-I(Y))	Hmga1
P17427	AP-2 complex subunit alpha-2	Ap2a2
P17918	Proliferating cell nuclear antigen	Pcna
P18872	Guanine nucleotide-binding protein G(o) subunit alpha	Gnao1
P20263	POU domain, class 5, transcription factor 1	Pou5f1
P20612	Guanine nucleotide-binding protein G(t) subunit alpha-1	Gnat1
P22227	Zinc finger protein 42 (Zfp-42) (Reduced expression protein 1) (REX-1)	Zfp42
P27641	X-ray repair cross-complementing protein 5	Xrcc5
P31266	Recombining binding protein suppressor of hairless	Rbpj
P39688	Tyrosine-protein kinase Fyn	Fyn
P42859	Huntingtin	Htt
P43276	Histone H1.5	H1-5
P49135	General transcription and DNA repair factor IIH helicase subunit XPB	Ercc3
P49443	Protein phosphatase 1A	Ppm1a
P50399	Rab GDP dissociation inhibitor beta	Gdi2
P58772	Tropomyosin alpha-1 chain	TPM1
P59178	Lethal(3)malignant brain tumor-like protein 2	L3mbtl2
P59242	Cingulin	Cgn
P60660	Myosin light polypeptide 6	MYL6
P60762	Mortality factor 4-like protein 1	Morf4l1
P62196	26S proteasome regulatory subunit 8	Psmc5
P62487	DNA-directed RNA polymerase II subunit RPB7	POLR2G
P63038	60 kDa heat shock protein, mitochondrial	Hspd1
P63101	14-3-3 protein zeta/delta	Ywhaz
P63154	Crooked neck-like protein 1	Crnkl1
P63242	Eukaryotic translation initiation factor 5A-1	Eif5a
P83916	Chromobox protein homolog 1	CBX1 CBX
P84089	Enhancer of rudimentary homolog	Erh
P97379	Ras GTPase-activating protein-binding protein 2	G3bp2
Q02248	Catenin beta-1	Ctnnb1
Q05512	Serine/threonine-protein kinase MARK2	Mark2
Q05AH6	Spindlin interactor and repressor of chromatin-binding protein	Spindoc
Q05CL8	La-related protein 7	Larp7
Q08297	DNA repair protein RAD51 homolog 1	Rad51
Q0KL02	Triple functional domain protein	Trio
Q0P678	Zinc finger CCCH domain-containing protein 18	Zc3h18
Q15007	Pre-mRNA-splicing regulator WTAP	Wtap
Q3T9A3	non-specific serine/threonine protein kinase	Mark2
Q3TCX4	C2H2-type domain-containing protein	Zfp622
Q3TDD8	Eukaryotic translation initiation factor 4b	Eif4b
Q3TDL4	Large proline-rich protein BAG6	Bag6
Q3TE06	Uncharacterized protein	Wdr1
Q3THA4	Deoxynucleotidyltransferase terminal-interacting protein 1	Dnttip1
Q3TI62	T-complex protein 1 subunit zeta	Cct6a
Q3TIY6	Rab GDP dissociation inhibitor	Gdi2
Q3TJ87	OB domain-containing protein	Nabp1
Q3TJ97	AAA+ ATPase domain-containing protein	Psmc4
Q3TJH1	Guanine nucleotide-binding protein G(i) subunit alpha-3	Gnai3
Q3TKA2	Histidine kinase/HSP90-like ATPase domain-containing protein	Hsp90aa1
Q3TL95	Proteasome subunit alpha type	Psma4
Q3TSZ0	Bcl-2-associated transcription factor 1	Bclaf1
Q3TVP0	High mobility group protein HMG-I/HMG-Y	Hmg-I
Q3TW71	26S proteasome non-ATPase regulatory subunit 2	Psmd2
Q3TX36	Poly [ADP-ribose] polymerase	Parp1
Q3TY78	Guanine nucleotide-binding protein G(Olf) subunit alpha	Gnal
Q3TZH6	Histone-lysine N-methyltransferase EZH2	Ezh2
Q3TZX8	Polynucleotide 5'-hydroxyl-kinase NOL9	Nol9
Q3U0I3	T-complex protein 1 subunit gamma	Cct3
Q3U3I5	General transcription and DNA repair factor IIH helicase subunit XPB	Ercc3
Q3U4S9	Coatomer subunit delta	Arcn1
Q3U5V3	AAA+ ATPase domain-containing protein	Psmc2
Q3U8M3	60S ribosomal protein L37a	Rpl37a
Q3U8V1	DNA polymerase delta interacting protein	Poldip3
Q3U8W9	Heterogeneous nuclear ribonucleoprotein R	Hnrnpr
Q3U9L3	60S ribosomal protein L3	Rpl3
Q3UD94	AAA+ ATPase domain-containing protein	Psmc3
Q3UGU6	Cleavage and polyadenylation specificity factor subunit 2	Cpsf2
Q3UHX2	28 kDa heat- and acid-stable phosphoprotein (PDGF-associated protein)	Pdap1
Q3UHX9	Putative methyltransferase C9orf114 homolog	Spout1
Q3UI30	RNA-binding protein EWS	Ewsr1
Q3UK30	RNA-binding protein FUS	Fus
Q3UKJ7	WD40 repeat-containing protein SMU1 (Smu-1 suppressor of mec-8 and unc-52 protein homolog)	Smu1
Q3ULT0	Origin recognition complex subunit 3	Orc3
Q3UMJ4	General transcription factor IIF subunit 2	Gtf2f2
Q3UPD5	ribose-phosphate diphosphokinase	Prps1
Q3UR26	Heterogeneous nuclear ribonucleoprotein H2	Hnrnph2
Q3UR33	Thymopoietin	Tmpo
Q3URQ0	Testis-expressed protein 10	Tex10
Q3UXS6	40S ribosomal protein S15	Rps15
Q3UYQ0	ribose-phosphate diphosphokinase	Prps1l3
Q3UYV9	Nuclear cap-binding protein subunit 1 (80 kDa nuclear cap-binding protein)	Ncbp1
Q3UZ18	Little elongation complex subunit 2	Ice2
Q3UZT7	Catenin beta-1	Ctnnb1
Q3V277	Zinc finger and BTB domain-containing protein 1	Zbtb1
Q3V2B9	40S ribosomal protein S2	Gm10653
Q3V328	Polypyrimidine tract binding protein 2	Ptbp2
Q3V3I2	Guanine nucleotide-binding protein G(t) subunit alpha-3	Gnat3
Q4VAC9	Pleckstrin homology domain-containing family G member 3	Plekhg3
Q505Q0	Wdr36 protein	Wdr36
Q53ZY9	Nuclear receptor subfamily 0 group B member 1	Nr0b1
Q543S2	Guanine nucleotide-binding protein G(o) subunit alpha	Gnao1
Q564D0	Pigpen protein
Q569Z5	Probable ATP-dependent RNA helicase DDX46	Ddx46
Q571L5	Histone-lysine N-methyltransferase EZH2	Ezh2
Q5DTS9	MKIAA4002 protein	Morf4l1
Q5XJY5	Coatomer subunit delta	Arcn1
Q5XJZ3	Grwd1 protein	Grwd1
Q5YB37	Brain specific protein 2	Zbtb1
Q60598	Src substrate cortactin	Cttn
Q60749	KH domain-containing, RNA-binding, signal transduction-associated protein 1	Khdrbs1
Q60902	Epidermal growth factor receptor substrate 15-like 1	Eps15l1
Q60951	MYB-1b	Ybx1
Q61466	SWI/SNF-related matrix-associated actin-dependent regulator of chromatin subfamily D member 1 (SWI/SNF complex 60 kDa subunit)	Smarcd1
Q61545	RNA-binding protein EWS	Ewsr1
Q61598	Rab GDP dissociation inhibitor beta	Gdi3
Q61823	Programmed cell death protein 4	Pdcd4
Q62167	ATP-dependent RNA helicase DDX3X	Ddx3x
Q62241	U1 small nuclear ribonucleoprotein C	Snrpc
Q62311	Transcription initiation factor TFIID subunit 6	Taf6 Taf2e
Q62318	Transcription intermediary factor 1-beta	Trim28
Q62376	U1 small nuclear ribonucleoprotein 70 kDa	Snrnp70
Q62417	Sorbin and SH3 domain-containing protein 1	Sorbs1
Q62785	28 kDa heat- and acid-stable phosphoprotein	Pdap1
Q63ZW9	Copa protein	Copa
Q65ZC0	Kappa light chain C_region
Q66JR8	Ptms protein	Ptms
Q69ZQ2	Pre-mRNA-splicing factor ISY1 homolog	Isy1
Q6A082	MKIAA0352 protein	Zbtb39
Q6IBN6	CBX1 protein (Chromobox homolog 1 (HP1 beta homolog Drosophila ), isoform CRA_a)	CBX1
Q6NV83	U2 snRNP-associated SURP motif-containing protein	U2surp
Q6PA06	Atlastin-2	Atl2
Q6PDK0	Zinc finger and BTB domain containing 39	Zbtb39
Q6PGG6	Guanine nucleotide-binding protein-like 3-like protein	Gnl3l
Q6R0H7	Guanine nucleotide-binding protein G(s) subunit alpha isoforms XLas	Gnas
Q6ZWN5	40S ribosomal protein S9	Rps9
Q78PB6	Nuclear distribution protein nudE-like 1	Ndel1
Q7TMK9	Heterogeneous nuclear ribonucleoprotein Q (hnRNP Q)	Syncrip
Q7TMX2	Protein phosphatase 2, regulatory subunit A (PR 65), alpha isoform	Ppp2r1a
Q7TPM0	Chromobox 1	Cbx1
Q80UK8	Integrator complex subunit 2	Ints2
Q80VC9	Calmodulin-regulated spectrin-associated protein 3	Camsap3
Q80W93	Hydrocephalus-inducing protein	Hydin
Q80XB1	Lethal(3)malignant brain tumor-like protein 2	L3mbtl2
Q80Z64	Homeobox protein NANOG	Nanog
Q810B7	SLIT and NTRK-like protein 5	Slitrk5
Q810D6	Glutamate-rich WD repeat-containing protein 1	Grwd1
Q810T2	G2/mitotic-specific cyclin-B3	Ccnb3
Q811W1	Alanine and arginine-rich domain-containing protein	Aard
Q8BGW5	SOSS complex subunit B2	Nabp1
Q8BJ05	Zinc finger CCCH domain-containing protein 14	Zc3h14
Q8BK37	Ribose-phosphate pyrophosphokinase N-terminal domain-containing protein	Prpsap2
Q8BL97	Serine/arginine-rich splicing factor 7	Srsf7
Q8BUI3	Leucine-rich repeat and WD repeat-containing protein 1	LRWD1
Q8BZN6	Dedicator of cytokinesis protein 10	Dock10
Q8C081	Atlastin-2	Atl2
Q8C553	IF rod domain-containing protein	Lmnb1
Q8C854	Myelin expression factor 2	Myef2
Q8CC12	Codanin-1	Cdan1
Q8CD20	Protein kinase domain-containing protein	Csnk2a1
Q8CEW9	Splicing factor 3B subunit 5	Sf3b5
Q8CFI7	DNA-directed RNA polymerase II subunit RPB2	Polr2b
Q8CFZ9	Rfc5 protein	Rfc5
Q8CGI9	26S proteasome non-ATPase regulatory subunit 1	Psmd1
Q8CI11	Guanine nucleotide-binding protein-like 3	Gnl3
Q8K019	Bcl-2-associated transcription factor 1	Bclaf1
Q8K0H5	Transcription initiation factor TFIID subunit 10	Taf10
Q8K3A9	7SK snRNA methylphosphate capping enzyme	Mepce
Q8K4Z5	Splicing factor 3A subunit 1	Sf3a1
Q8R359	INO80 complex subunit E	Ino80e
Q8R4T7	Coatomer subunit zeta	Copz1
Q8R555	Cartilage acidic protein 1	Crtac1
Q8VHR5	Transcriptional repressor p66-beta	Gatad2b
Q91XU0	ATPase WRNIP1	Wrnip1 Whip
Q91YK6	Rpl23a protein	Rpl23a
Q91YU6	Leucine zipper putative tumor suppressor 2	Lzts2
Q91Z31	Polypyrimidine tract-binding protein 2	Ptbp2
Q91Z49	UAP56-interacting factor	Fyttd1
Q91ZU6	Dystonin	Dst
Q91ZW3	SWI/SNF-related matrix-associated actin-dependent regulator of chromatin subfamily A member 5	Smarca5
Q920Q8	Influenza virus NS1A-binding protein homolog	Ivns1abp
Q921K9	B-cell CLL/lymphoma 7 protein family member B	Bcl7b
Q922P9	Cytokine-like nuclear factor N-PAC	Glyr1
Q922V4	Pleiotropic regulator 1	Plrg1
Q99KP6	Pre-mRNA-processing factor 19	Prpf19
Q99LB0	Deoxynucleotidyltransferase terminal-interacting protein 1	Dnttip1
Q9CPT5	Nucleolar protein 16	Nop16
Q9CQ49	Nuclear cap-binding protein subunit 2	Ncbp2
Q9CRW7	T-complex protein 1 subunit theta	Cct8
Q9CSN1	SNW domain-containing protein 1	Snw1
Q9CX56	26S proteasome non-ATPase regulatory subunit 8	Psmd8
Q9CYI4	Putative RNA-binding protein Luc7-like 1	Luc7l
Q9CZQ0	Cleavage and polyadenylation specificity factor subunit 5	Nudt21
Q9D0I8	mRNA turnover protein 4 homolog	Mrto4
Q9D0T1	NHP2-like protein 1 (Fertilization antigen 1)	Snu13
Q9D181	U6 snRNA-associated Sm-like protein LSm4	Lsm4
Q9D873	GB1/RHD3-type G domain-containing protein	Atl2 Arl6ip2
Q9D8E6	60S ribosomal protein L4	Rpl4
Q9D8N0	Elongation factor 1-gamma	Eef1g
Q9DCE5	p21-activated protein kinase-interacting protein 1	Pak1ip1
Q9EQE2	Protein phosphatase 1A, magnesium dependent, alpha isoform	Pp2ca1b
Q9EQE3	Protein phosphatase 2C alpha 3	Pp2ca3
Q9ERA0	Alpha-globin transcription factor CP2	Tfcp2
Q9ERU9	E3 SUMO-protein ligase RanBP2	Ranbp2
Q9ESK4	Inhibitor of growth protein 2	Ing2
Q9JJ21	Gs alpha subunit
Q9JJV9	Sodium channel protein type 5 subunit alpha	Scn5a
Q9JK30	Origin recognition complex subunit 3	Orc3
Q9JKV1	Proteasomal ubiquitin receptor ADRM1	Adrm1
Q9QWT9	Kinesin-like protein KIFC1	Kifc1
Q9QXA5	U6 snRNA-associated Sm-like protein LSm4	Lsm4
Q9QXK7	Cleavage and polyadenylation specificity factor subunit 3	Cpsf3
Q9QXQ0	Alpha-actinin-4	Actn4
Q9QYY3	Ribosome assembly factor mrt4	mg684
Q9QZB7	Actin-related protein 10	Actr10
Q9R1M5	NACHT, LRR and PYD domains-containing protein 5	Nlrp5
Q9WTI7	Unconventional myosin-Ic	Myo1c
Q9WTV7	E3 ubiquitin-protein ligase RLIM	Rlim Rnf12
Q9WU42	Nuclear receptor corepressor 2	Ncor2
Q9WU62	Inner centromere protein	Incenp
Q9WUC0	Extra large alpha stimulating guanine-nucleotide binding polypeptide	Gnasx1
Q9WUV0	Origin recognition complex subunit 5	Orc5
Q9WV02	RNA-binding motif protein, X chromosome	Rbmx
Q9Z130	Heterogeneous nuclear ribonucleoprotein D-like	Hnrnpdl
Q9Z180	SET-binding protein	Setbp1
Q9Z1B5	Mitotic spindle assembly checkpoint protein MAD2A	Mad2l1
Q9Z1D1	Eukaryotic translation initiation factor 3 subunit G	Eif3g
Q9Z1R2	Large proline-rich protein BAG6	Bag6
